# Metabolite interactions in the bacterial Calvin cycle and implications for flux regulation

**DOI:** 10.1101/2022.03.15.483797

**Authors:** Emil Sporre, Jan Karlsen, Karen Schriever, Johannes Asplund Samuelsson, Markus Janasch, Linnéa Strandberg, David Kotol, Luise Zeckey, Ilaria Piazza, Per-Olof Syrén, Fredrik Edfors, Elton P. Hudson

## Abstract

Metabolite-level regulation of enzyme activity is important for microbes to cope with environmental shifts. Knowledge of such regulations can also guide strain engineering to improve industrial phenotypes. Recently developed chemoproteomics workflows allow for genome-wide detection of metabolite-protein interactions that may regulate pathway activity. We applied limited proteolysis small molecule mapping (LiP-SMap) to identify and compare metabolite-protein interactions in the proteomes of two cyanobacteria and two lithoautotrophic bacteria that fix CO_2_ using the Calvin cycle. Clustering analysis of the hundreds of detected interactions showed that some metabolites interacted in a species-specific manner, such as interactions of glucose-6-phosphate in *Cupriavidus necator* and of glyoxylate in *Synechocystis sp* PCC 6803. These are interpreted in light of the different central carbon conversion pathways present. Metabolites interacting with the Calvin cycle enzymes fructose-1,6/sedoheptulose-1,7-bisphosphatase (F/SBPase) and transketolase were tested for effects on catalytic activity *in vitro*. The Calvin cycle intermediate glyceraldehyde-3-phosphate activated both *Synechocystis* and *Cupriavidus* F/SBPase, which suggests a feed-forward activation of the cycle in both photoautotrophs and chemolithoautotrophs. In contrast to the stimulating effect in reduced conditions, glyceraldehyde-3-phosphate inactivated the *Synechocystis* F/SBPase in oxidized conditions by accelerating protein aggregation. Thus, metabolite-level regulation of the Calvin cycle is more prevalent than previously appreciated and may act in addition to redox regulation.
