## Supplementals for "Metabolite interactions in the bacterial Calvin cycle and implications for flux regulation": TableS3_Summary_stats_FSBPase_kinetics.xlsx

### Sheet: Sheet1
Synechocystis, full kinetics
			Kinetic parameters (mean)			Kinetic parameters (Std. dev.)					Comparsion +metabolite vs -metabolite							Kinetic parameters without metabolite (mean)
Experiment	Detection method	Metabolite added	Km	kcat	Hill	Km	kcat	Hill		Experiment	Km_pval	kcat_pval	Hill_pval	Max rate change (%)	2nd highest rate change (%)		Experiment	Km	kcat	Hill
AcCoA (2 mM)	Malachite Green	No	45.1014	8.3991	1.09363	4.62579	0.233954	0.125211		AcCoA	0.120674710.06703801	0.067038	0.278169	10.9874	-9.75		AcCoA	45.1014	8.3991	1.09363
AcCoA (2 mM)	Malachite Green	Yes	28.4407	7.03858	1.28215	0.545267	0.712705	0.010886									AMP	67.2916	5.82729	1.30288
AMP (0.25 mM)	Malachite Green	No	67.2916	5.82729	1.30288	1.26269	0.703927	0.145315		AMP	NA	NA	NA	-100	-100		Citrate	77.4177	8.35714	1.23847
AMP (0.25 mM)	Malachite Green	Yes	NA	NA	NA	NA	NA	NA									GAP	66.1761	6.47853	1.19676
Citrate (5 mM)	Malachite Green	No	77.4177	8.35714	1.23847	14.5669	0.239597	0.146616		Citrate	0.0390672	0.0708935	0.532209	-39.9521	-30.6397		NADPH	66.6719	6.86527	1.1751
Citrate (5 mM)	Malachite Green	Yes	112.708	7.41868	1.16381	14.009	0.520126	0.11872									Mean	64.5317	7.18547	1.20137
GAP, + DTT (0.5 mM)	Malachite Green	No	66.1761	6.47853	1.19676	8.88925	0.365755	0.158882		GAP	0.0129246	0.42314	0.182342	60.6014	48.0679		Std. dev.	11.8162	1.15029	0.0774603
GAP, + DTT (0.5 mM)	Malachite Green	Yes	31.9884	6.21594	1.42103	3.41089	0.355779	0.180227
NADPH (3 mM)	Malachite Green	No	66.6719	6.86527	1.1751	17.6426	0.974729	0.120351		NADPH	0.110027	0.0353953	0.0438177	-24.2093	-23.4847
NADPH (3 mM)	Malachite Green	Yes	40.5939	4.60277	1.43367	7.17181	0.630554	0.0814814
Cupriavidus, full kinetics
			Kinetic parameters (mean)			Kinetic parameters (Std. dev.)					Comparsion +metabolite vs -metabolite							Kinetic parameters without metabolite (mean)
Experiment		Metabolite added	Km	kcat	Hill	Km	kcat	Hill		Experiment	Km_pval	kcat_pval	Hill_pval	Max rate change (%)	2nd highest rate change (%)		Experiment	Km	kcat	Hill
AMP (0.25 mM)	Malachite Green	No	49.019	16.1846	1.5899	10.1863	2.93174	0.853163		AMP	0.473294	0.248506	0.997321	-26.6384	-25.2226		AMP	49.019	16.1846	1.5899
AMP (0.25 mM)	Malachite Green	Yes	41.4121	11.5611	1.58715	3.8279	0.858122	0.524642									GAP	33.5501	10.5423	1.56749
GAP (0.5 mM)	Malachite Green	No	33.5501	10.5423	1.56749	4.07366	0.768199	0.123361		GAP	0.0390284	0.369966	0.153925	54.1013	39.5295		NADPH	24.9572	18.7692	1.78158
GAP (0.5 mM)	Malachite Green	Yes	21.0194	11.4877	2.02362	5.56393	1.36759	0.366449									Mean	35.8421	15.1654	1.64632
NADPH (3 mM)	Malachite Green	No	24.9572	18.7692	1.78158	4.52789	0.939005	0.44381		NADPH	0.0237156	0.00301491	0.23028	-36.3209	-35.7458		Std. dev.	12.1935	4.2071	0.117671
NADPH (3 mM)	Malachite Green	Yes	12.7006	12.1561	1.3117	2.63683	0.346101	0.359685
Synechocystis, single substrate concentration
Experiment		Metabolite added	uM F6P after 20 min		sd	pval (+metabolite vs - metabolite)
GAP, - DTT (0.5 mM)	Malachite Green	No	52.4545		0.754134
GAP, - DTT (0.5 mM)	Malachite Green	Yes	45.1181		5.91927	0.08828
GAP, - DTT (0.5 mM)	LC/MS	No	42.6219		2.3571
GAP, - DTT (0.5 mM)	LC/MS	Yes	30.8803		1.51088	0.0005111
G6P, - DTT (2mM)	Malachite Green	No	17.5083		1.07363
G6P, - DTT (2mM)	Malachite Green	Yes	17.2718		1.2677	0.7857
G6P, + DTT (2mM)	Malachite Green	No	26.7877		1.46324
G6P, + DTT (2mM)	Malachite Green	Yes	25.4552		1.00412	0.1901
Cupriavidus, single substrate concentration
Experiment		Metabolite added	uM F6P after 20 min		sd	pval (+metabolite vs - metabolite)
G6P, - DTT (2mM)	Malachite Green	No	8.08898		3.01497
G6P, - DTT (2mM)	Malachite Green	Yes	14.7256		1.69428	0.01354
G6P, + DTT (2mM)	Malachite Green	No	8.16811		1.61174
G6P, + DTT (2mM)	Malachite Green	Yes	22.7437		2.34268	0.001606
